# Thermal acclimation and resultant developmental adaptation offsets environmental temperature effects on tail muscle mechanics in larval zebrafish

**DOI:** 10.64898/2026.08.14.744876

**Authors:** Andrew F. Mead, Marcus A. Zimmermann, Michael J. Previs, David M. Warshaw

## Abstract

Environmental temperature strongly influences muscle contractile mechanics and locomotor performance in ectotherms, yet animals routinely develop across a range of temperatures while maintaining effective movement. We tested the hypothesis that developmental temperature induces compensatory changes in the intrinsic mechanical properties of the muscles that power the fast-start escape response in larval zebrafish (*Danio rerio*). Larvae were reared at 25°C, 28°C, or 32°C, and contractile properties of intact tail myotomal muscles were measured across experimental temperatures. Acute changes in experimental temperature strongly affected twitch kinetics, particularly relaxation rate (Q_10_ = 2.1), resulting in substantial changes in twitch duration. In contrast, rearing temperature produced adaptive changes that opposed these acute thermal effects. At a common experimental temperature, muscles from cold-reared larvae exhibited faster intrinsic relaxation and greater force production during shortening at a physiologically relevant velocity, whereas warm-reared larvae showed slower relaxation and reduced shortening force. As a result, twitch kinetics were largely normalized when measurements were made at each group’s rearing temperature, reducing the apparent thermal sensitivity of relaxation rate (Q_10_ = 1.1). To identify molecular correlates of these functional adaptations, we performed label-free quantitative LCMS proteomic analysis. Cold rearing increased the abundance of Sarco/Endoplasmic Reticulum Calcium-ATPase (SERCA) proteins, driven primarily by elevated *atp2a1* expression, while warm rearing reduced the abundance of the major parvalbumin isoforms *pvalb1* and *pvalb2*. These changes implicate remodeling of intracellular calcium handling as a mechanism underlying thermal compensation of muscle function. Together, our results demonstrate that developmental temperature modifies the intrinsic mechanical properties of larval zebrafish muscle in ways that counteract the direct effects of environmental temperature, thereby preserving the timing and power-generating capacity required for fast-start escape performance.
