## Supplemental Table 1 for "Thermal acclimation and resultant developmental adaptation offsets environmental temperature effects on tail muscle mechanics in larval zebrafish"

### Sheet: Sheet1
Gene name(s)	Protein accesion #(s)	Protein name/ description	Total peptide #	28˚C reared Abundance (relative to myosin heavy chain)	SD	25˚C reared Abundance (relative to myosin heavy chain)	SD	log2 fold change vs. 28C reared	Raw p value	False discovery rate adjusted q (-log2)	32˚C reared Abundance (relative to myosin heavy chain)	SD	log2 fold change vs. 28C reared	Raw p value	False discovery rate adjusted q (-log2)
smyhc1; myhz1.1; myhz2; myhz1.3	F1QIR4; B3DJM6; Q6IQX1; B8A569	Slow-type myosin heavy chain 1; Fast-type myosin heavy chains 1.1; 2; 1.3 (shared)	19	N/A	N/A	N/A	N/A	N/A	N/A	N/A	N/A	N/A	N/A	N/A	N/A
atp2a1l; atp2a1	A0JMP4; Q5U3A4	SERCA1 like; SERCA1 (shared)	11	0.176733	0.0148005	0.3202	0.0031241	0.857399	8e-05	10.69	0.202867	0.0110943	0.198958	0.070664	2.261
acta1a	F1QUN8	Alpha actinin 1	5	1.45303	0.160731	1.87845	0.129421	0.370474	0.023362	5.152	1.73829	0.105798	0.258606	0.0621306	2.261
actn3a	D1GJ56	Alpha actinin 3a	12	0.0540158	0.00033999	0.0554921	0.00138997	0.0389028	0.148484	3.012	0.0504548	0.00042313	-0.0983886	0.000342065	5.87
ak1	Q68EH2	Adenylate kinase isoenzyme 1	5	0.0943238	0.00257821	0.0958453	0.00260191	0.0230859	0.511652	1.522	0.0904821	0.00212679	-0.05999	0.117328	1.805
aldoab	Q6P043	Fructose-bisphosphate aldolase	4	0.0532659	0.00738	0.0718379	0.00560647	0.431532	0.025565	5.049	0.0509762	0.0073618	-0.0633887	0.722947	0.2446
and2	A9JRX1	Actinodin 2	6	0.0365622	0.0061899	0.0315425	0.00645312	-0.213057	0.38595	1.864	0.0366065	0.00504462	0.00174717	0.992792	0
anxa1c	Q804H0	Annexin	2	0.00591715	0.000973052	0.0144867	0.00177066	1.29176	0.001828	8.127	0.00430606	0.000891095	-0.458534	0.101923	1.936
apoa1b	E7FES0	Apolipoprotein A-Ib	5	0.125363	0.0136477	0.0945849	0.00740845	-0.406427	0.026465	5.038	0.120911	0.00515232	-0.0521614	0.625086	0.3375
apoa2	B3DFP9	apolipoprotein A-II	2	0.143868	0.0166693	0.111875	0.011822	-0.362864	0.053448	4.234	0.126501	0.00586588	-0.185601	0.163919	1.457
apoa4b.1	Q567B9	Apolipoprotein A-IV (Fragment)	2	0.0162356	0.00465376	0.0180091	0.00141122	0.14957	0.561909	1.418	0.00386938	0.00133451	-2.06898	0.0114736	3.365
apobb.1	F1QQ87	Apolipoprotein Bb, tandem duplicate 1	6	0.00380148	0.00156121	0.0215149	0.00015275	2.5007	4e-05	11.22	0.000971751	0.000457417	-1.9679	0.039444	2.544
atp2a1	Q5U3A4	SERCA1	9	0.213167	0.00699738	0.327233	0.00540123	0.618338	2.4e-05	11.31	0.1922	0.00703136	-0.149374	0.0215636	2.883
atp2a1l	A0JMP4	SERCA1 like	2	0.0196667	0.00200083	0.0147333	0.00104083	-0.416669	0.019288	5.313	0.0245	0.00141774	0.317029	0.0269309	2.883
atp5a1	Q08BA1	ATP synthase subunit alpha	9	0.0655343	0.00780295	0.0733831	0.00325371	0.163197	0.183107	2.747	0.0618629	0.0024085	-0.0831764	0.479646	0.566
atp5b	A8WGC6	ATP synthase subunit beta	7	0.0639152	0.00748183	0.0768635	0.00752001	0.266139	0.102008	3.454	0.0617036	0.00209896	-0.0508052	0.647874	0.3375
atp5pd (atp5h)	Q6PC77	ATP synthase, peripheral stalk subunit d	2	0.0113289	0.00086113	0.0150683	0.00101496	0.411514	0.008244	6.346	0.011929	0.000381894	0.0744654	0.331774	0.9481
bE1	O93548	Embryonic 1 beta-globin	5	0.161969	0.00512311	0.19613	0.0812222	0.276093	0.507473	1.522	0.171418	0.051786	0.0818014	0.768862	0.208
bhmt	F1QU55	Betaine--homocysteine S-methyltransferase 1	5	0.014068	0.000678325	0.0418829	0.00749372	1.57394	0.003056	7.541	0.0125893	0.00157098	-0.160218	0.208803	1.288
calm3a	B2GQW3	Calm1b protein	2	0.0466703	0.00288301	0.0516303	0.00195899	0.145715	0.06934	3.926	0.0500113	0.00527743	0.0997511	0.390392	0.7356
ckma	A2BHA3	Creatine kinase a	5	0.414118	0.0199957	0.480046	0.0148524	0.213132	0.010149	6.08	0.392357	0.00199246	-0.0778735	0.133955	1.716
ckma; ckmb	A2BHA3; A8E5L0	Creatine kinase a; Creatine kinase b (shared)	5	0.683519	0.0582048	0.803425	0.017206	0.233181	0.026737	5.038	0.660831	0.0143124	-0.0487006	0.54786	0.4276
ckmb	A8E5L0	Creatine kinase b	4	0.388796	0.019522	0.452137	0.0218738	0.217745	0.020087	5.284	0.367867	0.00911375	-0.0798294	0.167748	1.455
col1a1a	F1QJC9	Collagen type 1	4	0.0754775	0.01242	0.0635651	0.0104163	-0.247812	0.272014	2.267	0.0799672	0.00981853	0.0833616	0.649034	0.3375
col1a2	E9QCG6	Type I collagen	3	0.0444409	0.00463451	0.0405895	0.00334784	-0.130783	0.308109	2.134	0.0445415	0.0133462	0.00326343	0.990747	0
col2a1a	B3DKQ3	Type II collagen	3	0.038868	0.00326118	0.0321091	0.00258324	-0.275602	0.048126	4.324	0.0454498	0.00334524	0.225689	0.0711977	2.261
myom2a	E7EYE1	Myomesin 2a	5	0.0207922	0.000103577	0.0202902	0.000406846	-0.0352593	0.107075	3.404	0.0205996	7.77779e-05	-0.0134268	0.0616138	2.261
cyt1l	Q1LXJ7	Type I cytokeratin, enveloping layer, like	3	0.0481357	0.00356214	0.11374	0.00255902	1.24056	1.3e-05	11.31	0.044421	0.00457586	-0.115865	0.329414	0.9481
cyt1l; krt17; krt91	Q1LXJ7; Q1LXJ1; E9QDY4	Type I cytokeratin, enveloping layer like; keratin 17; keratin 91 (shared)	6	0.171279	0.0275848	0.39216	0.0282078	1.19509	0.000633	8.876	0.150112	0.00921036	-0.190314	0.275945	1.075
cyt1l; krt91	Q1LXJ7; E9QDY4	Type I cytokeratin, enveloping layer like; keratin 91 (shared)	3	0.108764	0.00839895	0.248002	0.0129617	1.18915	9.8e-05	10.67	0.099591	0.00710252	-0.127109	0.222131	1.159
eef1a1l1	Q4JIY5	Elongation factor 1-alpha	4	0.10808	0.00962537	0.188503	0.015078	0.802482	0.001467	8.303	0.0988743	0.00664179	-0.128438	0.244418	1.144
eef1g	Q6PE25	Elongation factor 1-gamma	2	0.014211	0.000578478	0.0253602	0.00105073	0.835558	8.7e-05	10.69	0.0126547	0.000881088	-0.167332	0.0628106	2.261
eef2b	Q6P3J5	Eukaryotic translation elongation factor 2	2	0.0152495	0.00114305	0.0322655	0.00188543	1.08123	0.000181	10.16	0.0122495	0.000893078	-0.316037	0.0231237	2.883
gapdh	Q5XJ10	Glyceraldehyde-3-phosphate dehydrogenase	5	0.0779344	0.00693713	0.113548	0.00253	0.542974	0.001123	8.585	0.0669613	0.00322598	-0.218933	0.0678994	2.261
gnb2l1	O42248	Guanine nucleotide-binding protein subunit beta-2-like 1	3	0.0109601	0.000993674	0.0204187	0.000915866	0.897624	0.000266	9.817	0.0103656	0.000835028	-0.0804657	0.471944	0.5688
hsp90ab1	O57521	Heat shock protein HSP 90-beta	2	0.0107049	0.00135802	0.0243173	0.00239738	1.18371	0.001024	8.585	0.0131318	0.000217018	0.294798	0.0377845	2.544
hspa8	Q6NYR4	Head shock protein 8	6	0.0183719	0.00185758	0.0325387	0.00173746	0.82466	0.000646	8.876	0.0234988	0.00185236	0.355086	0.0276566	2.883
idh2	Q7ZUP6	Isocitrate dehydrogenase [NADP]	4	0.0190805	0.000711478	0.0231586	0.000542709	0.279447	0.001393	8.326	0.0170407	0.000980179	-0.163114	0.0433726	2.468
krt17	Q1LXJ1	Keratin 17	2	0.00947274	0.00469565	0.0254121	0.00391484	1.42366	0.010692	6.038	0.00483278	0.00186063	-0.970929	0.186787	1.421
krt4	F1QK60	Keratin 4	8	0.202582	0.0195783	0.455211	0.0125772	1.16803	4.7e-05	11.21	0.179171	0.00879489	-0.177171	0.131861	1.716
krt4; krt5	F1QK60; Q9PUB5	Keratin 4; Keratin 5 (shared)	7	0.168984	0.0233077	0.362428	0.0247457	1.10081	0.000594	8.876	0.142462	0.00638612	-0.24631	0.13011	1.759
krt5	Q9PUB5	Type II cytokeratin	6	0.062197	0.00687873	0.125542	0.0102472	1.01325	0.000885	8.585	0.0521299	0.00137675	-0.254733	0.0678053	2.261
krt8	A8WGN0	Keratin 8	3	0.0246288	0.00250997	0.0352751	0.00868646	0.518301	0.11102	3.372	0.0237963	0.00289801	-0.0496098	0.725932	0.2446
krt8; krt4; krt5	A8WGN0; F1QK60; Q9PUB5	Keratin 4; Keratin 5; Keratin 8 (shared)	3	0.153479	0.0144104	0.321227	0.0309538	1.06555	0.001046	8.585	0.149732	0.0120635	-0.0356577	0.747244	0.208
krt91	E9QDY4	Keratin 91	4	0.0244599	0.00441905	0.0575404	0.00460565	1.23416	0.000852	8.585	0.0230759	0.00299833	-0.0840267	0.676775	0.2946
ldhba	Q9PVK4	L-lactate dehydrogenase B-A chain	3	0.015728	0.00038767	0.0238625	0.00163931	0.601408	0.001117	8.585	0.0153291	0.000706476	-0.0370658	0.43953	0.6092
LOC572200	A5PL78	LOC572200 protein (Fragment)	2	0.0151611	0.000913037	0.0134077	0.000478263	-0.17732	0.042115	4.459	0.0133344	0.000106397	-0.185223	0.0262447	2.883
LOC795591; tuba8l4	A8KB60; Q6NWJ5	LOC795591 protein (Fragment); Tubulin alpha 6 (shared)	5	0.0315364	0.00293248	0.0478674	0.00240785	0.602025	0.00173	8.161	0.0332795	0.00394493	0.0776141	0.572299	0.3375
mdh2	Q7T334	Malate dehydrogenase	7	0.0291461	0.00340172	0.0395807	0.00304944	0.441496	0.016732	5.487	0.0283418	0.000812843	-0.0403699	0.710756	0.2446
mybphb	A6H8Q3	Myosin binding protein Hb	7	0.0854919	0.00297522	0.0883374	0.00526992	0.0472371	0.461121	1.64	0.0851023	0.00061465	-0.00658909	0.835114	0.1709
myhz1.1	B3DJM6	Fast-type myosin heavy chain 1.1	3	0.319362	0.00834965	0.284055	0.0204433	-0.169019	0.050371	4.297	0.328044	0.00982959	0.0386995	0.308379	0.9842
myhz1.1; myhz1.3	B3DJM6; B8A569	Fast-type myosin heavy chains 1.1; 1.3 (shared)	13	0.626313	0.0243447	0.651598	0.0356049	0.0570976	0.367359	1.902	0.657642	0.00484506	0.07042	0.0940977	2.011
myhz1.1; myhz2	B3DJM6; Q6IQX1	Fast-type myosin heavy chains 1.1; 2 (shared)	2	0.230976	0.011155	0.208009	0.0079987	-0.151092	0.044208	4.414	0.22911	0.00203475	-0.0116964	0.789875	0.208
myhz1.1; myhz2; myhz1.3	B3DJM6; Q6IQX1; B8A569	Fast-type myosin heavy chains 1.1; 1.3; 2 (shared)	52	1.01372	0.0334149	1.06846	0.0485898	0.075867	0.183191	2.747	1.01872	0.0156402	0.00709386	0.82605	0.1709
myhz2	Q6IQX1	Fast-type myosin heavy chain 2	7	0.148384	0.00989009	0.160064	0.0282678	0.109317	0.536377	1.469	0.131137	0.00917067	-0.178255	0.0911419	2.011
myhz2; myhz1.3	Q6IQX1; B8A569	Fast-type myosin heavy chains 2; 1.3 (shared)	2	0.103916	0.00412424	0.115501	0.0153629	0.15248	0.275717	2.265	0.0870784	0.0033171	-0.255035	0.00529235	3.828
myl1	Q6P0G6	Myosin essential light chain 1	4	0.218666	0.0139525	0.257438	0.0096339	0.235499	0.016667	5.487	0.247204	0.00475068	0.176975	0.028472	2.883
myl10	F1QJP3	Myosin regulatory light chain 10	2	0.0260575	0.00149234	0.0262656	0.00260333	0.0114743	0.910181	0.7966	0.0245401	0.00272995	-0.0865592	0.445807	0.6092
myl13	Q7ZUB0	Myosin essential light chain 13	2	0.0386893	0.000943073	0.0354127	0.000885272	-0.127665	0.011806	5.928	0.0353173	0.00349596	-0.131557	0.182051	1.429
mylpfa	O93409	Myosin regulatory light chain a	3	0.2928	0.0271568	0.3834	0.0327977	0.388935	0.021106	5.241	0.317867	0.0193975	0.118506	0.263155	1.09
mylpfa; mylpfb	O93409; Q66I73	Myosin regulatory light chain a; Myosin regulatory light chain b (shared)	6	0.779233	0.00995105	0.7819	0.0137197	0.00492871	0.79871	0.9704	0.735733	0.00437302	-0.0828724	0.00227414	4.458
mylpfb	Q66I73	Myosin regulatory light chain b	2	0.1812	0.0142253	0.185467	0.00984598	0.033577	0.691248	1.149	0.2232	0.00838809	0.300754	0.0116453	3.365
mylz3	Q9I8U7	Myosin essential light chain 3	3	0.381119	0.0133571	0.386787	0.0245242	0.0212951	0.742944	1.06	0.367537	0.00546403	-0.0523528	0.17841	1.429
mylz3; myl1	Q9I8U7; Q6P0G6	Myosin essential light chain 3; Myosin essential light chain 1 (shared)	2	0.532412	0.0317255	0.608627	0.0347898	0.193015	0.048627	4.324	0.563188	0.00753086	0.081074	0.177431	1.429
myom1a	E7EYD0	Myomesin 1a	2	0.0167067	0.000251572	0.0185709	0.000576769	0.152612	0.006834	6.582	0.0165046	0.000122556	-0.0175622	0.279059	1.075
neb	Q1MSY0	Nebulin	3	0.0211751	0.000752423	0.026508	0.000807604	0.324058	0.001115	8.585	0.0239461	0.000858317	0.177421	0.0136426	3.253
nme2b.2	Q7SXL4	Nucleoside diphosphate kinase	5	0.0969279	0.00589408	0.127928	0.0137449	0.400349	0.022956	5.152	0.0784724	0.00725625	-0.304727	0.0267953	2.883
pkmb; pkmb	F1QEN1; Q6DG54	Pyruvate kinase a; Pyruvate kinase b (shared)	4	0.0215008	0.000749989	0.0282822	0.00213041	0.395503	0.006514	6.616	0.0199807	0.00102496	-0.105782	0.106861	1.915
postnb	Q75U66	Periostin	2	0.016887	0.00112523	0.0181967	0.000364666	0.10776	0.127589	3.192	0.0184252	0.00192375	0.125766	0.297944	1.01
ppiaa	Q6P5J4	Cyclophilin A	2	0.0159819	0.000649602	0.0252838	0.00248234	0.66178	0.003285	7.491	0.0115773	0.000888541	-0.465135	0.00227486	4.458
pvalb1	Q804W0	Parvalbumin 1	4	0.7731	0.024704	0.919933	0.0311943	0.250874	0.003076	7.541	0.570167	0.0104333	-0.439271	0.00019564	5.87
pvalb2	Q9I8V0	Parvalbumin 2	12	2.55637	0.0235313	2.3054	0.127289	-0.149078	0.028356	4.979	2.12847	0.0888248	-0.26428	0.00128336	4.547
pvalb4	Q6IMW7	Parvalbumin 4	3	0.0959667	0.0154937	0.0688	0.009755	-0.480125	0.061978	4.066	0.152167	0.0152004	0.665047	0.0109499	3.365
rpl30	Q7ZUG6	Ribosomal protein L30	2	0.0133241	0.000258935	0.0227443	0.000694414	0.771465	2.5e-05	11.31	0.012589	0.000938982	-0.0818698	0.261252	1.09
rpl7	A8WGL4	Ribosomal protein L7	2	0.0121593	0.000689306	0.021549	0.000823691	0.825558	0.000111	10.63	0.0103799	0.00107276	-0.22827	0.0729954	2.261
rpl7a	Q6PBZ1	Ribosomal protein L7a	2	0.0126807	0.000651529	0.0222097	0.001003	0.808548	0.00016	10.23	0.0111492	0.000745249	-0.185696	0.0552429	2.279
rplp0	Q9PV90	60S acidic ribosomal protein P0	2	0.00903944	0.00207907	0.0182695	0.000522595	1.01514	0.001728	8.161	0.00812719	0.00228534	-0.153476	0.635995	0.3375
rplp2l	A7E2K4	ribosomal protein, large P2b	2	0.0184956	0.000966479	0.0353363	0.000832033	0.93397	2.2e-05	11.31	0.0143211	0.000849282	-0.369036	0.00492903	3.828
rps2	Q6NWC3	Ribosomal protein S2	2	0.0112809	0.000707273	0.0199062	0.000930524	0.819344	0.000216	10.02	0.00691881	0.00141981	-0.705282	0.00888507	3.365
rps27a	Q7ZU62	Ribosomal protein S27a	3	0.0922815	0.00188322	0.125563	0.00550204	0.444293	0.000581	8.876	0.0918144	0.0102341	-0.00732113	0.941761	0.02782
rps3	Q6TLG8	Ribosomal protein S3	3	0.0126317	0.00111625	0.0220309	0.00281585	0.802478	0.005789	6.749	0.01138	0.000987315	-0.150546	0.219417	1.245
rps6	A7YYE3	40S ribosomal protein S6	2	0.0144697	0.00164106	0.0260304	0.00161071	0.847161	0.000958	8.585	0.0130419	0.0011111	-0.149888	0.280127	1.075
si:ch211-113a14.11	R4GE02	Uncharacterized protein	3	0.430441	0.054185	0.48422	0.03679	0.169846	0.228031	2.486	0.460437	0.0569335	0.0971873	0.54473	0.4276
si:ch211-5k11.2	F6P731	Uncharacterized protein (Fragment)	2	0.0421588	0.00187311	0.0555203	0.0254013	0.39718	0.414945	1.776	0.0439443	0.0126714	0.0598406	0.821093	0.1709
si:dkey-108k21.12	X1WGM1	Histone H4 (Fragment)	4	0.614829	0.0450511	0.691032	0.0418661	0.168567	0.098411	3.485	0.64382	0.0819346	0.0664709	0.619735	0.3375
si:dkey-108k21.24	X1WC76	Uncharacterized protein (Fragment)	3	0.36927	0.0358746	0.429574	0.0315884	0.218231	0.0942	3.527	0.399063	0.0526853	0.111941	0.463581	0.5739
slc25a5	Q8JHI0	Solute carrier family 25 alpha, member 5	7	0.0716033	0.00482044	0.0912291	0.0019106	0.349467	0.0028	7.556	0.0698998	0.00226863	-0.0347395	0.609183	0.3375
smyhc1	F1QIR4	Slow-type myosin heavy chain 1	19	0.0464	0.0048816	0.0515333	0.00355293	0.151381	0.214841	2.554	0.0510667	0.00535288	0.138257	0.327043	0.9481
tnnc2.2	Q9I8U8	Troponin C	4	0.0704177	0.00395514	0.0672316	0.00164033	-0.0667989	0.266982	2.276	0.0723345	0.00433243	0.0387456	0.601672	0.3375
tnni2a.4	Q0D2W2	Troponin I	2	0.110443	0.00504649	0.104934	0.00375147	-0.0738303	0.203707	2.612	0.109565	0.000558789	-0.0115264	0.779255	0.208
tnnt3b	Q7ZZW4	Troponin T 3b	4	0.152755	0.00923599	0.133618	0.00820958	-0.193098	0.0551	4.213	0.164677	0.00305156	0.108422	0.101008	1.936
tnw	B0S6K5	Tenascin W	5	0.0193065	0.00149022	0.0182147	0.000648348	-0.0839865	0.309248	2.134	0.02435	0.00199868	0.334835	0.0248076	2.883
tpi1b	Q90XG0	Triosephosphate isomerase B	2	0.0193368	0.00107529	0.0265229	0.00162573	0.455891	0.003086	7.541	0.016306	0.000492551	-0.245944	0.0113478	3.365
tpma	P13104	Tropomyosin alpha-1 chain	15	0.440556	0.0101129	0.471044	0.0129111	0.0965364	0.032284	4.817	0.45986	0.00735949	0.0618669	0.0556219	2.279
ttna	A5X6X5	Titin a	8	0.0229093	0.00161459	0.0217012	0.00142223	-0.0781574	0.385868	1.864	0.0161332	0.00375983	-0.505894	0.0455496	2.457
ttnb	A5X6X6	Titin b	7	0.0181495	0.000301689	0.0180029	0.000410444	-0.0116979	0.644296	1.236	0.0180905	0.000746538	-0.00469897	0.905103	0.06995
zgc:110425	F1R314	Similar to: Histone H1	2	0.0454947	0.0054238	0.0524173	0.00359875	0.204344	0.139261	3.085	0.044427	0.00588667	-0.034263	0.828617	0.1709
zgc:123289	Q3B727	Similar to: Actin	3	0.124655	0.0226723	0.22269	0.0196175	0.837095	0.004792	6.985	0.125065	0.0124361	0.0047398	0.979396	0
zgc:123289; acta1a	Q3B727; F1QUN8	Alpha actinin 1; uncharacterized protein (shared)	6	2.31142	0.0865349	2.45894	0.066966	0.0892574	0.0798	3.745	2.27412	0.0316072	-0.02347	0.521806	0.4665
zgc:153264	Q6IQJ2	Similar to: beta tubulin	4	0.025456	0.000988413	0.0122011	0.00049757	-1.06099	3.2e-05	11.29	0.0242633	0.00209513	-0.069227	0.422939	0.6422
