## Supplemental Table 2 for "Thermal acclimation and resultant developmental adaptation offsets environmental temperature effects on tail muscle mechanics in larval zebrafish"

### Sheet: Sheet1
Gene name(s)	Protein accesion #(s)	Protein name/ description	Total peptide #	28˚C reared Abundance (relative to myosin heavy chain)	SD	25˚C reared Abundance (relative to myosin heavy chain)	SD	Change relative to 28˚C reared	Raw p value	Adjusted p value	32˚C reared Abundance (relative to myosin heavy chain)	SD	Change relative to 28˚C reared	Raw p value	Adjusted p value
smyhc1; myhz1.1; myhz2; myhz1.3	F1QIR4; B3DJM6; Q6IQX1; B8A569	Slow-type myosin heavy chain 1; Fast-type myosin heavy chains 1.1; 2; 1.3 (shared)	19	N/A	N/A	N/A	N/A	N/A	N/A	N/A	N/A	N/A	N/A	N/A	N/A
atp2a1l; atp2a1	A0JMP4; Q5U3A4	SERCA1 like; SERCA1 (shared)	11	0.176733	0.0148005	0.3202	0.0031241	up	8.03922e-05	0.000401961	0.202867	0.0110943	-	0.070664	0.070664
atp2a1	Q5U3A4	SERCA1	9	0.213167	0.00699738	0.327233	0.00540123	up	2.37252e-05	0.000142351	0.1922	0.00703136	-	0.0215636	0.0646909
atp2a1l	A0JMP4	SERCA1 'like'	2	0.0196667	0.00200083	0.0147333	0.00104083	-	0.0192913	0.057874	0.0245	0.00141774	-	0.0269309	0.0646909
pvalb1	Q804W0	Parvalbumin 1	4	0.7731	0.024704	0.919933	0.0311943	up	0.00307629	0.0123051	0.570167	0.0104333	down	0.00019564	0.00117384
pvalb2	Q9I8V0	Parvalbumin 2	12	2.55637	0.0235313	2.3054	0.127289	-	0.0283559	0.057874	2.12847	0.0888248	down	0.00128336	0.00641679
pvalb4	Q6IMW7	Parvalbumin 4	3	0.0959667	0.0154937	0.0688	0.009755	-	0.0619775	0.0619775	0.152167	0.0152004	up	0.0109499	0.0437997
